# Orderly mitosis shapes interphase genome architecture

**DOI:** 10.1101/2025.06.03.657645

**Authors:** Krishnendu Guin, Adib Keikhosravi, Raj Chari, Gianluca Pegoraro, Tom Misteli

## Abstract

Genomes assume a complex 3D architecture in the interphase cell nucleus. Yet the molecular mechanisms that determine global genome architecture are only poorly understood. To identify mechanisms of higher order genome organization, we performed high-throughput imaging-based CRISPR knockout screens targeting 1064 genes encoding nuclear proteins in multiple human cell lines. We assessed changes in the distribution of centromeres at single cell resolution as surrogate markers for global genome organization. The screens revealed multiple major regulators of spatial distribution of centromeres including components of the nucleolus, kinetochore, cohesins, condensins, and the nuclear pore complex. Alterations in centromere distribution required progression through the cell cycle and acute depletion of mitotic factors with distinct functions altered centromere distribution in the subsequent interphase. These results identify molecular determinants of spatial centromere organization, and they show that orderly progression through mitosis shapes interphase genome architecture.
