## Supplementary material for "Orderly mitosis shapes interphase genome architecture": Data S1

### Sheet: Table S1
Cell line	Culture conditions				Media composition				Source	Reference/ protocol
	Split ratio	Temperature	Percent CO2	Percent O2	Medium	Serum	Substrate	Supplement
WTC11	1:8	37℃	0.05	Ambient	mTESR1 (STEMCELL, # 85850)	none	matrigel (Corning, #356231)	Penicillin-Streptomycin (Gibco, #15140122)	https://catalog.coriell.org/0/Sections/Search/Sample_Detail.aspx?Ref=GM25256&Product=CC	https://www.allencell.org/written-protocols.html
HFF-hTERT	1:8	37℃	0.05	Ambient	DMEM: high glucose, GlutaMAX Supplement, pyruvate (Fisher Scientific, #10569010)	10% FBS (Gibco, #10082147)	none	Penicillin-Streptomycin (Gibco, #15140122)	clone 6 from Dekker lab for 4DNucleome project	https://data.4dnucleome.org/protocols/84ee9070-e0c0-478f-9bec-7df22f3e89c2/
hTERT-RPE1 Cas9	1:8	37℃	0.05	Ambient	DMEM high glucose pyruvate (Gibco, #11995065)	10% FBS (Gibco, #10082147)	none	Penicillin-Streptomycin (Gibco, #15140122)	Hart et al. 2015	this study
HAP1 Cas9	1:8	37℃	0.05	Ambient	DMEM high glucose pyruvate (Gibco, #11995065)	10% FBS (Gibco, #10082147)	none	Penicillin-Streptomycin (Gibco, #15140122)	Gift from Thomas Gonatopoulos-Pournatzis	this study
A375 Cas9	1:8	37℃	0.05	Ambient	DMEM high glucose pyruvate (Gibco, #11995065)	10% FBS (Gibco, #10082147)	none	Penicillin-Streptomycin (Gibco, #15140122)	Hart et al. 2015	this study
HCT116 Cas9	1:8	37℃	0.05	Ambient	RPMI-1640 (ATCC, #30-2001)	10% FBS (Gibco, #10082147)	none	Penicillin-Streptomycin (Gibco, #15140122)	Hart et al. 2015	this study
A549 Cas9	1:8	37℃	0.05	Ambient	RPMI-1640 (ATCC, #30-2001)	10% FBS (Gibco, #10082147)	none	Penicillin-Streptomycin (Gibco, #15140122)	Gift from Thomas Gonatopoulos-Pournatzis	this study
MDA-MB-231	1:8	37℃	0.05	Ambient	RPMI-1640 (ATCC, #30-2001)	10% FBS (Gibco, #10082147)	none	Penicillin-Streptomycin (Gibco, #15140122)	Gift from Thomas Gonatopoulos-Pournatzis	this study
NCAPH2-AID-mCherry	1:8	37℃	0.05	Ambient	RPMI-1640 (ATCC, #30-2001)	10% FBS (Gibco, #10082147)	none	Penicillin-Streptomycin (Gibco, #15140122)	Takagi, Ono et al. 2018	this study
KI67-AID-mClover	1:8	37℃	0.05	Ambient	RPMI-1640 (ATCC, #30-2001)	10% FBS (Gibco, #10082147)	none	Penicillin-Streptomycin (Gibco, #15140122)	Takagi, Ono et al. 2018	this study
FLAG-dTAG-SPC24	1:8	37℃	0.05	Ambient	RPMI-1640 (ATCC, #30-2001)	10% FBS (Gibco, #10082147)	none	Penicillin-Streptomycin (Gibco, #15140122)	This study	this study
NUF2-dTAG-FLAG	1:8	37℃	0.05	Ambient	RPMI-1640 (ATCC, #30-2001)	10% FBS (Gibco, #10082147)	none	Penicillin-Streptomycin (Gibco, #15140122)	This study	this study
