## Supplementary material for "Orderly mitosis shapes interphase genome architecture": data S2

### Sheet: Clustering score
Df Sum Sq Mean Sq F value Pr(>F)
cell_line 7 5272551 753222 1474 <2e-16 ***
Residuals 85520 43709902 511
---
Signif. codes: 0 ‘***’ 0.001 ‘**’ 0.01 ‘*’ 0.05 ‘.’ 0.1 ‘ ’ 1
Tukey multiple comparisons of means
95% family-wise confidence level
Fit: aov(formula = k_corr_perc ~ cell_line, data = cell_tbl)
$cell_line
diff lwr upr p adj
A549 Cas9-A375 Cas9 -3.0631299 -3.9383398 -2.1879201 0.0000000
HAP1 Cas9-A375 Cas9 0.8904246 0.1359050 1.6449442 0.0083493
HCT116 Cas9-A375 Cas9 12.9940864 12.2179151 13.7702578 0.0000000
HFF-hTERT-A375 Cas9 -7.8622788 -9.3905993 -6.3339583 0.0000000
hTERT-RPE1 Cas9-A375 Cas9 0.6097551 -0.3407147 1.5602249 0.5200411
MDA-MB-231 Cas9-A375 Cas9 -5.7816756 -6.7603032 -4.8030479 0.0000000
WTC11-A375 Cas9 22.4171333 21.3195334 23.5147332 0.0000000
HAP1 Cas9-A549 Cas9 3.9535545 3.1340587 4.7730503 0.0000000
HCT116 Cas9-A549 Cas9 16.0572164 15.2177431 16.8966896 0.0000000
HFF-hTERT-A549 Cas9 -4.7991489 -6.3605703 -3.2377275 0.0000000
hTERT-RPE1 Cas9-A549 Cas9 3.6728851 2.6700559 4.6757142 0.0000000
MDA-MB-231 Cas9-A549 Cas9 -2.7185456 -3.7481017 -1.6889896 0.0000000
WTC11-A549 Cas9 25.4802632 24.3370226 26.6235038 0.0000000
HCT116 Cas9-HAP1 Cas9 12.1036619 11.3909046 12.8164191 0.0000000
HFF-hTERT-HAP1 Cas9 -8.7527034 -10.2498154 -7.2555914 0.0000000
hTERT-RPE1 Cas9-HAP1 Cas9 -0.2806694 -1.1800992 0.6187603 0.9815020
MDA-MB-231 Cas9-HAP1 Cas9 -6.6721002 -7.6012358 -5.7429645 0.0000000
WTC11-HAP1 Cas9 21.5267087 20.4729979 22.5804196 0.0000000
HFF-hTERT-HCT116 Cas9 -20.8563652 -22.3645053 -19.3482252 0.0000000
hTERT-RPE1 Cas9-HCT116 Cas9 -12.3843313 -13.3020000 -11.4666626 0.0000000
MDA-MB-231 Cas9-HCT116 Cas9 -18.7757620 -19.7225646 -17.8289594 0.0000000
WTC11-HCT116 Cas9 9.4230469 8.3537253 10.4923684 0.0000000
hTERT-RPE1 Cas9-HFF-hTERT 8.4720339 6.8672170 10.0768509 0.0000000
MDA-MB-231 Cas9-HFF-hTERT 2.0806032 0.4589508 3.7022557 0.0025554
WTC11-HFF-hTERT 30.2794121 28.5833077 31.9755165 0.0000000
MDA-MB-231 Cas9-hTERT-RPE1 Cas9 -6.3914307 -7.4856821 -5.2971793 0.0000000
WTC11-hTERT-RPE1 Cas9 21.8073782 20.6055464 23.0092099 0.0000000
WTC11-MDA-MB-231 Cas9 28.1988089 26.9745871 29.4230306 0.0000000

### Sheet: Spot count
Df Sum Sq Mean Sq F value Pr(>F)
cell_line 7 3497181 499597 1836 <2e-16 ***
Residuals 85520 23268598 272
---
Signif. codes: 0 ‘***’ 0.001 ‘**’ 0.01 ‘*’ 0.05 ‘.’ 0.1 ‘ ’ 1
Tukey multiple comparisons of means
95% family-wise confidence level
Fit: aov(formula = spots_number ~ cell_line, data = cell_tbl)
$cell_line
diff lwr upr p adj
A549 Cas9-A375 Cas9 -6.0788970 -6.7174654 -5.44032868 0.0000000
HAP1 Cas9-A375 Cas9 -13.5082022 -14.0587129 -12.95769159 0.0000000
HCT116 Cas9-A375 Cas9 -14.7690535 -15.3353616 -14.20274537 0.0000000
HFF-hTERT-A375 Cas9 5.6349830 4.5198937 6.75007217 0.0000000
hTERT-RPE1 Cas9-A375 Cas9 -0.7907616 -1.4842409 -0.09728225 0.0128055
MDA-MB-231 Cas9-A375 Cas9 -3.6110973 -4.3251211 -2.89707348 0.0000000
WTC11-A375 Cas9 -13.2779728 -14.0788008 -12.47714474 0.0000000
HAP1 Cas9-A549 Cas9 -7.4293052 -8.0272236 -6.83138683 0.0000000
HCT116 Cas9-A549 Cas9 -8.6901564 -9.3026507 -8.07766213 0.0000000
HFF-hTERT-A549 Cas9 11.7138800 10.5746397 12.85312025 0.0000000
hTERT-RPE1 Cas9-A549 Cas9 5.2881355 4.5564539 6.01981707 0.0000000
MDA-MB-231 Cas9-A549 Cas9 2.4677998 1.7166178 3.21898175 0.0000000
WTC11-A549 Cas9 -7.1990757 -8.0332040 -6.36494748 0.0000000
HCT116 Cas9-HAP1 Cas9 -1.2608512 -1.7808913 -0.74081112 0.0000000
HFF-hTERT-HAP1 Cas9 19.1431852 18.0508662 20.23550420 0.0000000
hTERT-RPE1 Cas9-HAP1 Cas9 12.7174407 12.0612011 13.37368027 0.0000000
MDA-MB-231 Cas9-HAP1 Cas9 9.8971050 9.2191914 10.57501855 0.0000000
WTC11-HAP1 Cas9 0.2302295 -0.5385763 0.99903529 0.9854428
HFF-hTERT-HCT116 Cas9 20.4040364 19.3036712 21.50440168 0.0000000
hTERT-RPE1 Cas9-HCT116 Cas9 13.9782919 13.3087448 14.64783898 0.0000000
MDA-MB-231 Cas9-HCT116 Cas9 11.1579562 10.4671525 11.84875986 0.0000000
WTC11-HCT116 Cas9 1.4910807 0.7108851 2.27127636 0.0000002
hTERT-RPE1 Cas9-HFF-hTERT -6.4257445 -7.5966469 -5.25484213 0.0000000
MDA-MB-231 Cas9-HFF-hTERT -9.2460802 -10.4292661 -8.06289435 0.0000000
WTC11-HFF-hTERT -18.9129557 -20.1504630 -17.67544839 0.0000000
MDA-MB-231 Cas9-hTERT-RPE1 Cas9 -2.8203357 -3.6187206 -2.02195083 0.0000000
WTC11-hTERT-RPE1 Cas9 -12.4872112 -13.3640886 -11.61033380 0.0000000
WTC11-MDA-MB-231 Cas9 -9.6668755 -10.5600890 -8.77366197 0.0000000

### Sheet: Radial distance
Df Sum Sq Mean Sq F value Pr(>F)
cell_line 7 54.1 7.732 1503 <2e-16 ***
Residuals 85520 439.9 0.005
---
Signif. codes: 0 ‘***’ 0.001 ‘**’ 0.01 ‘*’ 0.05 ‘.’ 0.1 ‘ ’ 1
Tukey multiple comparisons of means
95% family-wise confidence level
Fit: aov(formula = radial_dist_mean ~ cell_line, data = cell_tbl)
$cell_line
diff lwr upr p adj
A549 Cas9-A375 Cas9 -0.0101231398 -0.012899562 -0.007346718 0.0000000
HAP1 Cas9-A375 Cas9 -0.0191799402 -0.021573497 -0.016786383 0.0000000
HCT116 Cas9-A375 Cas9 -0.0416494942 -0.044111737 -0.039187252 0.0000000
HFF-hTERT-A375 Cas9 -0.0077252876 -0.012573568 -0.002877008 0.0000375
hTERT-RPE1 Cas9-A375 Cas9 -0.0567759920 -0.059791160 -0.053760823 0.0000000
MDA-MB-231 Cas9-A375 Cas9 -0.0005113142 -0.003615808 0.002593179 0.9996680
WTC11-A375 Cas9 -0.0917251784 -0.095207087 -0.088243270 0.0000000
HAP1 Cas9-A549 Cas9 -0.0090568004 -0.011656481 -0.006457120 0.0000000
HCT116 Cas9-A549 Cas9 -0.0315263544 -0.034189409 -0.028863299 0.0000000
HFF-hTERT-A549 Cas9 0.0023978522 -0.002555434 0.007351138 0.8250136
hTERT-RPE1 Cas9-A549 Cas9 -0.0466528522 -0.049834120 -0.043471584 0.0000000
MDA-MB-231 Cas9-A549 Cas9 0.0096118256 0.006345772 0.012877879 0.0000000
WTC11-A549 Cas9 -0.0816020386 -0.085228733 -0.077975345 0.0000000
HCT116 Cas9-HAP1 Cas9 -0.0224695540 -0.024730629 -0.020208479 0.0000000
HFF-hTERT-HAP1 Cas9 0.0114546526 0.006705375 0.016203930 0.0000000
hTERT-RPE1 Cas9-HAP1 Cas9 -0.0375960517 -0.040449306 -0.034742797 0.0000000
MDA-MB-231 Cas9-HAP1 Cas9 0.0186686261 0.015721136 0.021616117 0.0000000
WTC11-HAP1 Cas9 -0.0725452382 -0.075887918 -0.069202559 0.0000000
HFF-hTERT-HCT116 Cas9 0.0339242066 0.029139945 0.038708469 0.0000000
hTERT-RPE1 Cas9-HCT116 Cas9 -0.0151264977 -0.018037612 -0.012215384 0.0000000
MDA-MB-231 Cas9-HCT116 Cas9 0.0411381801 0.038134645 0.044141715 0.0000000
WTC11-HCT116 Cas9 -0.0500756842 -0.053467885 -0.046683483 0.0000000
hTERT-RPE1 Cas9-HFF-hTERT -0.0490507044 -0.054141654 -0.043959755 0.0000000
MDA-MB-231 Cas9-HFF-hTERT 0.0072139735 0.002069617 0.012358330 0.0005644
WTC11-HFF-hTERT -0.0839998908 -0.089380431 -0.078619351 0.0000000
MDA-MB-231 Cas9-hTERT-RPE1 Cas9 0.0562646778 0.052793392 0.059735964 0.0000000
WTC11-hTERT-RPE1 Cas9 -0.0349491865 -0.038761749 -0.031136624 0.0000000
WTC11-MDA-MB-231 Cas9 -0.0912138643 -0.095097454 -0.087330274 0.0000000

### Sheet: Nuclear area
Df Sum Sq Mean Sq F value Pr(>F)
cell_line 7 59256392 8465199 4814 <2e-16 ***
Residuals 85520 150369765 1758
---
Signif. codes: 0 ‘***’ 0.001 ‘**’ 0.01 ‘*’ 0.05 ‘.’ 0.1 ‘ ’ 1
Tukey multiple comparisons of means
95% family-wise confidence level
Fit: aov(formula = area ~ cell_line, data = cell_tbl)
$cell_line
diff lwr upr p adj
A549 Cas9-A375 Cas9 -0.7378035 -2.361118 0.8855105 0.8677249
HAP1 Cas9-A375 Cas9 -45.8231365 -47.222598 -44.4236753 0.0000000
HCT116 Cas9-A375 Cas9 -34.2648930 -35.704513 -32.8252728 0.0000000
HFF-hTERT-A375 Cas9 50.7474476 47.912763 53.5821324 0.0000000
hTERT-RPE1 Cas9-A375 Cas9 28.1893424 26.426438 29.9522464 0.0000000
MDA-MB-231 Cas9-A375 Cas9 -18.3323437 -20.147474 -16.5172132 0.0000000
WTC11-A375 Cas9 -41.4430292 -43.478826 -39.4072325 0.0000000
HAP1 Cas9-A549 Cas9 -45.0853330 -46.605310 -43.5653559 0.0000000
HCT116 Cas9-A549 Cas9 -33.5270895 -35.084120 -31.9700587 0.0000000
HFF-hTERT-A549 Cas9 51.4852511 48.589172 54.3813306 0.0000000
hTERT-RPE1 Cas9-A549 Cas9 28.9271459 27.067127 30.7871645 0.0000000
MDA-MB-231 Cas9-A549 Cas9 -17.5945402 -19.504131 -15.6849493 0.0000000
WTC11-A549 Cas9 -40.7052257 -42.825675 -38.5847760 0.0000000
HCT116 Cas9-HAP1 Cas9 11.5582435 10.236242 12.8802451 0.0000000
HFF-hTERT-HAP1 Cas9 96.5705841 93.793784 99.3473844 0.0000000
hTERT-RPE1 Cas9-HAP1 Cas9 74.0124789 72.344243 75.6807153 0.0000000
MDA-MB-231 Cas9-HAP1 Cas9 27.4907929 25.767459 29.2141270 0.0000000
WTC11-HAP1 Cas9 4.3801073 2.425715 6.3344999 0.0000000
HFF-hTERT-HCT116 Cas9 85.0123406 82.215086 87.8095954 0.0000000
hTERT-RPE1 Cas9-HCT116 Cas9 62.4542354 60.752170 64.1563009 0.0000000
MDA-MB-231 Cas9-HCT116 Cas9 15.9325493 14.176447 17.6886516 0.0000000
WTC11-HCT116 Cas9 -7.1781362 -9.161483 -5.1947894 0.0000000
hTERT-RPE1 Cas9-HFF-hTERT -22.5581052 -25.534674 -19.5815370 0.0000000
MDA-MB-231 Cas9-HFF-hTERT -69.0797913 -72.087586 -66.0719970 0.0000000
WTC11-HFF-hTERT -92.1904768 -95.336362 -89.0445912 0.0000000
MDA-MB-231 Cas9-hTERT-RPE1 Cas9 -46.5216860 -48.551272 -44.4921000 0.0000000
WTC11-hTERT-RPE1 Cas9 -69.6323716 -71.861495 -67.4032487 0.0000000
WTC11-MDA-MB-231 Cas9 -23.1106856 -25.381337 -20.8400343 0.0000000
