## Supplementary material for "Orderly mitosis shapes interphase genome architecture": Data S6

### Sheet: sgRNA candidates tested
Candidate #	Name	Target site (PAM in bold)
204	SPC24-Nterm-flank500-318forw	CCTGCTGGGCGCCAACCGCGCGG
205	SPC24-Nterm-flank500-258rev	CACCTCCTCTATGTCGCGGAAGG
206	SPC24-Nterm-flank500-273forw	GGCCGCCTTCCGCGACATAGAGG
207*	SPC24-Nterm-flank500-252forw	GTTGGAGCCTGGCGTAGTCATGG
208	SPC24-Nterm-flank500-208rev	CGCGCAAATTTGACTGTCCGCGG
209	SPC24-Nterm-flank500-206rev	CGCAAATTTGACTGTCCGCGGGG
284	NUF2_Cterm_81-103	ATACCACGACGGTATTGAAAAGG
285	NUF2_Cterm_84-106	CTGCCTTTTCAATACCGTCGTGG
286*	NUF2_Cterm_116-138	CTTCTCATCTATCTTAGCATAGG
287	NUF2_Cterm_176-198	GACATGTAATTTTGTTAATCAGG
288	NUF2_Cterm_266-288	TCAGAAGTACCAAATAATGTTGG
289*	NUF2_Cterm_275-297	CTGATGAAGCCAACATTATTTGG
*chosen for targeting experiments

### Sheet: Oligos for cloning
Name	Sequence
SPC24-Nterm-JT-IVT-207-F	CACC G GTTGGAGCCTGGCGTAGTCA
SPC24-Nterm-JT-IVT-207-R	AAAC TGACTACGCCAGGCTCCAAC C
SPC24-N-dTAG-IA-F	ggttggagcctggcgtagtc atgaccgagtacaagcccac
SPC24-N-dTAG-IA-R	ATGTCGCGGAAGGCGGCCAT agatccgccgccaccc
NUF2-Cterm-MG-IVT-286-F	CACC G CTTCTCATCTATCTTAGCAT
NUF2-Cterm-MG-IVT-286-R	AAAC ATGCTAAGATAGATGAGAAG C
NUF2-Cterm-MG-IVT-289-F	ACCG CTGATGAAGCCAACATTATT GT
NUF2-Cterm-MG-IVT-289-R	TAAAAC AATAATGTTGGCTTCATCAG
NUF2-Cterm-dTAG-F	AGATGTTCAAAATGTCAACC GGTGGCGGTGGCTCGGGCG
NUF2-Cterm-dTAG-R	ACATGTAATTTTGTTAATCA GGCACCGGGCTTGCGGGTCA
